# Distinct non-coding RNA cargo of extracellular vesicles from M1 and M2 human primary macrophages

**DOI:** 10.1101/2022.08.19.504493

**Authors:** Paschalia Pantazi, Toby Clements, Morten Venø, Vikki M Abrahams, Beth Holder

## Abstract

Macrophages are important antigen presenting cells which can release extracellular vesicles (EVs) carrying functional cargo including non-coding RNAs. Macrophages can be broadly classified into M1 ‘classical’ and M2 ‘alternatively-activated’ macrophages. M1 macrophages have been linked with inflammation-associated pathologies, whereas a switch towards an M2 phenotype indicates resolution of inflammation and tissue regeneration. Here, we provide the first comprehensive analysis of the small RNA cargo of EVs from human M1 and M2 primary macrophages. Using small RNA sequencing, we identified several types of small non-coding RNAs in M1 and M2 macrophage EVs including miRNAs, isomiRs, tRNA fragments, piRNA, snRNA, snoRNA and Y-RNA fragments. Distinct differences were observed between M1 and M2 EVs, with higher relative abundance of miRNAs, and lower abundance of tRNA fragments in M1 compared to M2 EVs. MicroRNA-target enrichment analysis identified several gene targets involved in gene expression and inflammatory signalling pathways. EVs were also enriched in tRNA fragments, primarily originating from the 5’ end or the internal region of the full length tRNAs, many of which were differentially abundant in M1 and M2 EVs. Similarly, several other small non-coding RNAs, namely piRNAs, snRNAs, snoRNAs and Y-RNA fragments, were differentially enriched in M1 and M2 EVs; we discuss their putative roles in macrophage EVs. In conclusion, we show that M1 and M2 macrophages release EVs with distinct RNA cargo, which has the potential to contribute to the unique effect of these cell subsets on their microenvironment.
