## Supplemental Table 7 for "Distinct non-coding RNA cargo of extracellular vesicles from M1 and M2 human primary macrophages"

### Sheet: M2 vs M1 snRNA - results
snRNA	baseMean	log2FoldChange	lfcSE	stat	pvalue	padj	M1_RPM_Donor 1	M2_RPM_Donor 1	M1_RPM_Donor 2	M2_RPM_Donor 2	M1_RPM_Donor 3	M2_RPM_Donor 3	M1_RPM_Donor 4	M2_RPM_Donor 4	M1_RPM_Donor 5	M2_RPM_Donor 5	M1_RPM_Donor 6	M2_RPM_Donor 6
RNU11	120.465	-0.919032	0.192212	-4.78134	1.74127e-06	6.26858e-05	43.2943	12.6928	48.1735	21.1363	89.1856	16.2589	72.6955	17.1503	53.1655	24.4568	56.912	23.2879
RNVU1_19	171.468	1.48828	0.344577	4.31915	1.56633e-05	0.00028194	16.1202	44.0017	33.3801	24.0516	44.5072	101.749	50.1748	69.2363	38.0725	81.2206	27.1009	28.0245
RNVU1_34	65.7647	1.86033	0.450181	4.1324	3.58991e-05	0.000430789	4.14519	6.7695	10.6209	8.01721	11.9827	51.9235	13.0819	33.983	15.093	35.0245	10.2381	10.6572
RNVU1_2A	154.758	1.28424	0.342973	3.74443	0.000180807	0.00162727	17.5019	27.9242	29.5869	19.6786	44.6784	90.7351	48.85	59.7084	39.5682	81.5225	30.1122	28.0245
RNVU1_22	96.1725	1.66205	0.454774	3.65468	0.000257503	0.00185402	7.36923	11.8466	14.4141	9.47488	18.83	66.0845	26.3293	48.9101	22.5715	57.3677	17.1639	12.6307
RNVU1_7	275.761	0.796834	0.236603	3.36781	0.000757665	0.00454599	55.7298	58.3869	61.0703	43.0014	102.195	132.694	98.0312	82.893	73.1535	106.583	74.9793	62.3643
RNVU1_1	191.994	1.13166	0.35918	3.15068	0.00162894	0.00837738	20.2654	36.386	47.4148	26.2381	50.6697	111.19	66.2373	68.9187	48.4064	93.5999	40.9525	31.5769
RNU6_1	54.4508	-0.776524	0.2648	-2.93249	0.00336251	0.0151313	25.3317	3.38475	28.8282	8.74604	46.5614	12.3253	21.6927	7.62235	18.2204	10.5677	20.0246	12.6307
RNVU1_27	12.9835	-0.89387	0.367631	-2.43143	0.0150393	0.0601571	6.44808	0.846187	5.68978	2.18651	10.7844	1.3112	6.45814	1.58799	4.75906	1.81161	5.42019	5.13124
RNVU1_8	37.5819	0.833528	0.348366	2.39268	0.0167259	0.0602132	3.22404	5.07712	8.34501	6.55953	11.6403	17.8323	13.4131	13.0215	18.0844	15.3987	8.58197	9.47306
RNVU1_2	146.36	-0.512658	0.237192	-2.16136	0.0306677	0.0977272	42.8337	21.1547	35.656	16.7632	103.394	25.6995	124.526	24.1374	63.0915	30.4955	50.739	54.4701
RNU1_4	412.192	0.368545	0.173407	2.12532	0.0335602	0.0977272	93.4972	81.2339	102.416	64.8665	210.211	135.054	206.826	99.4081	126.183	150.364	115.028	116.045
RNVU1_28	387.364	0.341226	0.162102	2.10501	0.0352904	0.0977272	94.4183	61.7716	98.6229	63.4088	209.526	131.907	200.699	101.949	121.016	125.605	96.0578	122.755
RNU5A_1	156.367	-0.798905	0.395029	-2.0224	0.0431353	0.110919	152.912	26.2318	50.0701	28.4246	84.2213	13.112	55.8049	21.5967	57.9245	20.2297	35.3818	45.7864
RNU6ATAC	11.1127	0.76171	0.397394	1.91676	0.0552683	0.130046	3.22404	5.92331	3.79319	1.45767	3.76599	3.67136	2.4839	1.90559	2.44752	2.11355	2.10785	3.5524
RNU4_2	44.4322	-0.50088	0.264007	-1.89722	0.0577984	0.130046	17.9625	3.38475	20.1039	7.28837	35.4346	11.0141	17.8841	9.52794	20.6679	11.4735	12.0449	6.71008
RNVU1_17	162.646	-0.481784	0.258796	-1.86164	0.0626544	0.13268	52.5058	31.3089	38.6905	13.1191	132.837	26.4863	129.163	26.6782	69.3463	32.9109	47.5772	63.9431
RNVU1_15	119.621	-0.50237	0.274452	-1.83045	0.0671831	0.132899	30.3981	17.7699	25.7937	18.9498	100.312	15.2099	100.681	17.4679	53.7094	26.8722	39.1458	44.6023
RNU4_1	253.324	-0.439894	0.242902	-1.811	0.0701412	0.132899	95.3395	49.925	69.036	47.3744	200.796	29.3709	127.507	40.6525	149.978	45.5922	61.4288	82.8893
RNU5B_1	176.019	-0.667164	0.375695	-1.77581	0.0757635	0.136374	147.845	37.2322	69.7947	34.2553	101.339	18.8813	57.1297	21.9143	62.4116	23.249	36.5863	46.9706
RNU6_2	60.6085	-0.34878	0.241253	-1.4457	0.14826	0.25416	18.8837	6.7695	27.311	12.3902	49.3003	15.2099	23.5142	13.3391	18.9003	10.8697	21.6808	14.2096
RNU6_8	60.923	-0.370044	0.269121	-1.37501	0.169128	0.276756	23.0289	12.6928	26.5523	10.9326	49.8138	19.4058	21.8583	8.25754	18.3564	9.96386	19.874	11.4466
RNVU1_14	9.09146	-0.590247	0.464994	-1.26937	0.204311	0.309381	1.38173	0.846187	3.03455	1.45767	5.30663	2.36016	4.47102	0.317598	4.48711	3.01935	6.32355	2.36826
RNU12	191.678	-0.280858	0.222209	-1.26393	0.206254	0.309381	63.5596	26.2318	75.8638	43.7302	82.3383	35.9269	92.2355	28.2662	83.6234	44.6864	69.5591	61.9696
RNVU1_31	316.724	0.232063	0.189577	1.22411	0.22091	0.318111	78.2981	48.2327	71.3119	40.8149	195.489	110.928	171.058	78.1291	110.682	110.508	84.9163	95.52
RNU2_1	3998.12	0.252978	0.212948	1.18798	0.234842	0.325166	1051.5	964.653	1033.26	932.182	2897.59	1123.96	971.701	615.187	1456.54	865.648	1321.32	1500.3
RNU5D_1	6.64742	-0.454485	0.437374	-1.03912	0.298748	0.39833	2.30289	1.69237	1.89659	0	4.96427	1.04896	3.14627	1.90559	3.12738	2.11355	2.71009	0.789421
RNVU1_33	0.662083	-1.04544	1.30819	-0.799154	0.424201	0.545402	0	0	1.13796	0	0.342363	0.26224	0.165593	0	0.135973	0	0.451682	0
RNU4ATAC	3.98877	-0.388724	0.591337	-0.657364	0.510947	0.634279	0.460577	0	2.27591	0	2.05418	0.52448	2.98068	1.90559	1.76765	1.20774	1.50561	0.789421
RNVU1_6	15.9238	-0.217452	0.348145	-0.624602	0.532232	0.638679	5.52693	1.69237	1.89659	4.37302	13.181	3.14688	10.598	1.90559	5.43892	3.32129	5.42019	7.10479
RNVU1_32	7.42989	-0.315645	0.556787	-0.566905	0.570779	0.643558	0	3.38475	1.51728	0.728837	6.67608	0.78672	2.81509	0.952794	2.99141	2.11355	4.51682	1.57884
RN7SK	80.4416	0.107195	0.189715	0.565032	0.572052	0.643558	19.8048	11.8466	20.1039	16.7632	42.6242	19.1435	43.551	21.2791	31.9537	23.249	24.692	22.8932
RNU5F_1	8.93192	0.201515	0.384449	0.524167	0.600163	0.654723	4.60577	2.53856	1.51728	1.45767	4.6219	1.83568	2.81509	2.54078	3.26335	2.11355	2.25841	2.36826
RNU7_1	25.7387	0.040541	0.468581	0.0865185	0.931054	0.965209	5.06635	4.23093	3.79319	3.64418	7.70317	1.57344	16.7249	4.12877	11.2858	10.2658	13.2494	14.2096
RNU5E_1	18.668	0.0187876	0.395775	0.0474703	0.962138	0.965209	7.82981	11.0004	4.93114	0.728837	10.6133	3.14688	7.2861	3.17598	5.16698	2.71742	4.66738	4.73653
SNAR_I	0.61173	-0.0564581	1.29437	-0.0436183	0.965209	0.965209	0	0	0.758638	0	0.171182	0	0.331187	0	0.407919	0.301935	0	0.394711
RNVU1_26	0.385622	2.73316	1.82204	1.50006	0.1336	NA	0	0	0	0	0.171182	0	0	0.635196	0	0	0	0.394711
RNVU1_24	0.104832	2.2048	3.11654	0.707451	0.479286	NA	0	0	0	0	0	0	0	0	0	0	0	0.394711
RNVU1_25	0.561052	0.80224	1.50174	0.534208	0.593198	NA	0.460577	0	0.379319	0	0.171182	0	0	0.635196	0	0	0.150561	0
RNVU1_21	0.533445	0.726586	1.37564	0.528181	0.597374	NA	0	0	0	0	0.342363	0	0	0	0.271946	0.60387	0.451682	0.394711
RNVU1_30	0.459317	-0.689789	1.58152	-0.436157	0.662723	NA	0	0	0	0	0	0	0.49678	0	0.271946	0.301935	0.752804	0
RNVU1_23	0.0307215	1.21568	3.11422	0.390364	0.696268	NA	0	0	0	0	0	0	0.165593	0	0	0	0	0
RNVU1_20	8.20216	5.83917	1.96822	2.96673	NA	NA	0	0.846187	0	0	0.513545	0	0	0.317598	0.135973	22.3432	0	0.394711
RNVU1_3	7.99341	3.6905	2.05087	1.79949	NA	NA	0	0	1.13796	0	0.171182	1.04896	0.99356	0	0	21.1355	0.150561	0
RNVU1_4	9.70595	7.03622	2.1061	3.34088	NA	NA	0	0	0	0.728837	0	0.78672	0	0	0.135973	26.5703	0	0.789421
